# Cell-extrinsic controls over neocortical neuron fate and diversity

**DOI:** 10.1101/2024.10.15.618395

**Authors:** Natalia Baumann, Ilaria Morassut, Sergi Roig-Puiggros, Esther Klingler, Giorgia Bartolini, Sabine Fièvre, Denis Jabaudon

## Abstract

Cellular diversity in the neocortex emerges gradually during prenatal and postnatal development. While environmental interactions occur during this extended maturation period, the impact of extrinsic cues on determining the fate of distinct neuron types remains unknown. To address this question, we exposed developing neocortical cells to various environmental conditions and examined how this affects cell fate and diversity. Our developmental analyses reveal a hierarchical molecular program in which cell class-distinguishing features emerge first, followed by subclass- and type-related characteristics, with distinct developmental paces among cell populations. Environmental contribution was assessed in vivo, using genetically modified mice models in which position or innervation are altered, and in vitro using two-dimensional cultures. Acquisition of cellular identity and diversity remained stable across in vivo models. In contrast, in vitro glutamatergic neurons showed decreased expression of identity-defining genes, reduced diversity and alterations in canonical cortical connectivity. Cellular identity and diversity were restored towards in vivo values in organotypic slice cultures. These findings reveal cell population-specific responses to environmental conditions and highlight the role of extracellular context in shaping cell diversity in the maturing neocortex.
