## Supplementary material for "Cell-extrinsic controls over neocortical neuron fate and diversity": Table S3

### Sheet: Supplementary_Table_3
Gene	Weights
1700112E06Rik	0.129976
2610203C20Rik	-0.0714353
2610307P16Rik	-0.133145
A330023F24Rik	0.104776
Actb	-0.0871128
Adamts18	-0.095359
Adamts2	0.100083
Adarb2	0.0873392
Arhgap26	0.0702556
Arsb	0.0913817
Asic2	0.0771508
Astn2	0.0551461
Atp1a2	0.0863513
Bach2	-0.0440502
Basp1	-0.0725036
Bcas1	0.0691686
Bcas3	0.0425515
C77370	-0.0499101
Cacng4	0.0592046
Cadm2	0.0369789
Camk2a	0.0855981
Camk2n1	0.0779209
Car10	0.077867
Car8	-0.0800249
Cdh13	-0.0635766
Cdh2	-0.0590651
Cdh20	0.023861
Celf2	-0.0470966
Chl1	-0.0885756
Cntnap5a	0.0351345
Col19a1	-0.0546004
Csmd1	0.0522993
D930015E06Rik	-0.0912289
Dach1	-0.0544004
Dlc1	0.0654234
Dlg2.1	0.10717
Dnajc6	0.0646864
Dock1	0.0439597
Dock7	-0.0632751
Dpysl3	-0.0741859
Dscaml1	0.0298724
Dtna	0.042408
E130114P18Rik	-0.098331
Ednrb	-0.0697829
Elmo1	0.0574831
Epha3	-0.0729005
Epha5	-0.0629735
Etl4	0.0720428
Eya1	0.0667321
Fabp7	-0.0780598
Fam155a	0.04488
Fgf13	-0.0526845
Fstl5	-0.101874
Gabbr2	0.0646633
Gabrg3	0.0670821
Gap43	-0.0738034
Gm10288	-0.132762
Gm20713	0.0762859
Gm26871	-0.0638846
Gm28928	0.0722588
Gm29260	-0.0700662
Gm4258	-0.0474971
Gm4876	0.0420608
Gm9794	-0.120252
Gm9843	-0.0859481
Gpc5	0.0444216
Gria2	0.0558408
Grin2a	0.0773879
Grip1	-0.0927209
Grm5	-0.0391105
H3f3b	-0.0665258
Hba-a1	-0.0992836
Hbb-bs	-0.175244
Hdgfrp3	-0.0708166
Hecw1	-0.0624218
Hn1	-0.0882107
Hs3st5	-0.0743433
Hsp90ab1	-0.0811072
Igf2bp3	-0.0669842
Kcnb2	-0.0662112
Kcnip4	0.047954
Kctd16	0.08313
Klhl29	-0.0541634
Lama2	0.0784185
Large1	0.0398627
Ldb2	-0.0356195
Leng9	0.0928852
Lncpint	0.0901199
Lrp1b	0.0258625
Lrrc4c	0.0638843
Lrrtm4	0.0259345
Lsamp	0.0397565
Map1b	-0.0882528
Map2	-0.0784949
Map7	0.0851374
Marcks	-0.0472766
Mbp	0.108607
Me3	0.0866844
Meg3	0.0491475
Mertk	0.151566
Msi2	0.0763164
mt-Cytb	-0.261359
mt-Nd1	-0.119739
mt-Nd2	-0.0798121
mt-Nd4	-0.0413552
mt-Rnr1	-0.102126
mt-Rnr2	-0.156751
Nebl	0.0731452
Negr1	0.0504458
Nlgn1	0.03442
Nnat	-0.131515
Npas3	-0.0753793
Nrg1	-0.0370285
Nrg3	-0.0724153
Nrgn	0.0542961
Ntng1	-0.0604758
Oxr1	0.0775394
Park2	0.0734971
Pcdh9	0.0743069
Pde10a	0.0472538
Pde4b	0.0368885
Pex5l	0.061091
Plppr1	-0.0809894
Prdx2	-0.0785228
Prex2	0.11202
Prkcb	0.0646458
Ptprt	0.0571647
Ptprz1	-0.0717412
Rbfox1	0.047836
Rbms3	-0.0604788
Reln	-0.0792088
Rgs6	0.0355894
Rgs7bp	0.0896483
Robo2	-0.0646362
Rora	0.0929598
Rpl19-ps11	-0.114858
Rpl37rt	-0.0673383
Rpl41	-0.0356022
Rps24-ps3	-0.0987256
Rtn1	-0.0850247
Satb2	-0.128587
Setbp1	-0.0622138
Slc1a2	0.165953
Slc24a2	0.101767
Slc25a4	-0.0674418
Slc4a4	0.0788907
Sltm	0.0385447
Snhg11	0.173614
Sox11	-0.082351
Sox2ot	0.0450191
Sox4	-0.0801427
Sox5	-0.0472884
Spag5	0.110944
Spock1	-0.0313761
Srgap1	-0.0469246
St6galnac5	-0.0581277
Stmn1	-0.0725381
Stmn2	-0.0681976
Stxbp5l	0.0372159
Synpr	0.0841426
Tenm2	-0.0592624
Thsd7a	0.0491937
Tmeff2	0.0454587
Tmsb10	-0.0636251
Tmsb4x	-0.0691751
Tnc	-0.07979
Tnr	0.050489
Tox	-0.0266409
Trps1	0.0726053
Tuba1a	-0.130876
Tubb2b	-0.0923636
Tubb5	-0.096304
Ust	0.0488263
Wipf1	0.0723242
Zbtb20	0.0837818
Zcchc16	0.0708367
Zdhhc14	0.0381723
Zeb1	0.0618695
Zfpm2	-0.0645837
Zmat4	0.0760089
